# Conserved coexpression at single cell resolution across primate brains

**DOI:** 10.1101/2022.09.20.508736

**Authors:** Hamsini Suresh, Megan Crow, Nikolas Jorstad, Rebecca Hodge, Ed Lein, Alexander Dobin, Trygve Bakken, Jesse Gillis

## Abstract

Enhanced cognitive function in humans is hypothesized to result from cortical expansion and increased cellular diversity. However, the mechanisms that drive these phenotypic differences remain poorly understood, in part due to the lack of high-quality cellular resolution data in human and non-human primates. Here, we take advantage of single cell expression data from the middle temporal gyrus of five primates (human, chimp, gorilla, macaque and marmoset) to identify 57 homologous cell types and generate cell-type specific gene coexpression networks for comparative analysis. While ortholog expression patterns are generally well conserved, we find 24% of genes with extensive differences between human and non-human primates (3383/14,131), which are also associated with multiple brain disorders. To validate these observations, we perform a meta-analysis of coexpression networks across 19 animals, and find that a subset of these genes have deeply conserved coexpression across all non-human animals, and strongly divergent coexpression relationships in humans (139/3383, <1% of primate orthologs). Genes with human-specific cellular expression and coexpression networks (like *NHEJ1, GTF2H2, C2* and *BBS5*) typically evolve under relaxed selective constraints and may drive rapid evolutionary change in brain function.

**One Sentence Summary:** Cross-primate middle temporal gyrus single cell expression data reveals patterns of conservation and divergence that can be validated with population coexpression networks.
