## Supplementary Tables S1 to S7 for "Conserved coexpression at single cell resolution across primate brains": TableS1.xlsx

### Sheet: TableS1
Species	Nuclei	Donors	Tech	Datasets	Within-species clusters
Human	156285	7	SSv4, Cv3	3	151
Chimp	112929	7	SSv4, Cv3	1	107
Gorilla	139945	4	SSv4, Cv3	1	114
Macaque	89136	3	Cv3	1	119
Marmoset	75861	3	Cv3	1	103
