## Supplementary Tables S1 to S7 for "Conserved coexpression at single cell resolution across primate brains": TableS6.xlsx

### Sheet: TableS6
Species	Species Group	Taxonomy ID	Datasets	Samples
Human	Primate	9606	90	7075
Chimp	Primate	9598	27	1270
Rhesus macaque	Primate	9544	116	6026
Crab-eating macaque	Primate	9541	47	2308
Mouse	Rodent	10090	85	3359
Rat	Rodent	10116	68	1892
Rabbit	Rodent	9986	22	552
Pig	Ungulate	9823	49	1772
Cow	Ungulate	9913	49	2187
Goat	Ungulate	9925	36	826
Sheep	Ungulate	9940	80	2981
Horse	Ungulate	9796	43	1554
Dog	Ungulate	9615	70	2290
Chicken	-	9031	42	1272
Zebrafish	Fish	7955	83	7878
Salmon	Fish	8030	35	2135
Trout	Fish	8022	31	903
Fruitfly	Invertebrate	7227	89	2734
Silkworm	Invertebrate	7091	25	600
Bee	Invertebrate	7460	48	1582
Roundworm	Invertebrate	6239	26	782
Yeast	-	1294385	65	2690
